# Constitutively active RAS in *S. pombe* causes persistent Cdc42 signalling but only transient MAPK activation

**DOI:** 10.1101/380220

**Authors:** Emma J. Kelsall, Ábel Vértesy, Kees Straatman, Mishal Tariq, Raquel Gadea, Chandni Parmar, Gabriele Schreiber, Shubhchintan Randhawa, Cyril Dominguez, Edda Klipp, Kayoko Tanaka

## Abstract

The small GTPase RAS is a signalling hub for many pathways and oncogenic human RAS mutations are assumed to over-activate all of its downstream pathways. We tested this assumption in fission yeast, where, RAS-mediated pheromone signalling (PS) activates the MAPK^Spk1^ and Cdc42 pathways. Unexpectedly, we found that constitutively active Ras1.G17V induced immediate but only transient MAPK^Spk1^ activation, whilst Cdc42 activation persisted. Immediate but transient MAPK^Spk1^ activation was also seen in the deletion mutant of Cdc42-GEF^Scd1^, a Cdc42 activator. We built a mathematical model using PS negative-feedback circuits and competition between the two Ras1 effectors, MAPKKK^Byr2^ and Cdc42-GEF^Scd1^. The model robustly predicted the MAPK^Spk1^ activation dynamics of an additional 21 PS mutants. Supporting the model, we showed that a recombinant Cdc42-GEF^Scd1^ fragment competes with MAPKKK^Byr2^ for Ras1 binding. Our study has established a concept that the constitutively active RAS propagates differently to downstream pathways where the system prevents MAPK overactivation.

**Highlights:**

1. Constitutively active Ras1.GV prolongs Cdc42 activation in *S. pombe* pheromone signalling
2. Ras1.GV results in an immediate but only transient MAPK^Spk1^ activation
3. The RAS effector pathways MAPK^Spk1^ and Cdc42 compete with each other for active Ras1
4. Predictive modelling explains MAPK^Spk1^ activation dynamics in 24 signaling-mutants

**eTOC Blurb:** *S. pombe* Ras1 activates the MAPK^Spk1^ and Cdc42 pathways. Kelsall et al. report that the constitutively active Ras1.G17V mutation, which causes morphological anomalies, induces prolonged Cdc42 activation but only a transient MAPK^Spk1^ activation followed by attenuation. Mathematical modelling and biochemical data suggest a competition between the MAPK^Spk1^ and Cdc42 pathways for active Ras1.
