## Supplementary Table 2 for "Constitutively active RAS in *S. pombe* causes persistent Cdc42 signalling but only transient MAPK activation"

### Sheet: Species
	Species	InitialConcentration	UNIPROT ID	ORF	Discovery (first author, year)	PMID
1	PS	0	Corresponding to multiple proteins
2	Ras	1	P08647	SPAC17H9.09c	Fukui and Kaziro 1985	4006903
3	Ras.GTP	0.0203858	GTP-bound form of Ras ↑.
4	Spk1.PP	0	P27638	SPAC31G5.09c	Gotoh 1993	8413241
5	Byr1	1	P10506	SPAC1D4.13	Nadin-Davis 1988	8443406
6	Byr1.PP	0	Phosphorylated form of Byr1 ↑.

### Sheet: Parameters
#	Strain	Parameter	Estimated Value	Description / Expression
1	All	r_0.Phe.ind	11.7339	PS induction parameter related to the response strength to starvation. Used in F_0.Pheromone.Induction.
2	All	k_1.Spk.Basal	0.00111338	Spk1.PP induction after starvation. Used in F1.Spk1.Basal.Induction
3	All	k_2.Ras	0.00256693	Ras ←→ Ras.GTP activity parameter
4	All	k_5	0.382323	Byr1 ←→ Byr1.PP activity parameter
5	All	r_6.Spk	0.796214	Spk1.PP induction parameter by Byr1.PP (or Byr1.DD). Used in F_6.Spk1.Act.
6	All	k_7.degr	0.542937	Spk1.PP degradation parameter
7	All	k_8.down	458.339	Downregulation parameter
8	All	k_9.exponent	0.714105	Self dependence parameter (exponent in the Spk1.PP induction). It is an exponent of a concentration value <1. An exponent <1 marks postive dependence, e.g.: 0.1^0.1 = 0.79.
9	Byr1.DD	Byr1DD.f	0.368148	The activity scaling parameter of the phosphomimetic Byr1.DD molecule.
10	Byr1.DD	Byr1DD.switch	0	This is not a parameter, but a switch in the COPASI implementation in Byr1.DD. It is only set to 1 in this strain so that "Byr1DD.f" has an effect. It is zero in all other strains.
11	Scd1.Δ	[RasGTP]	1.72404	Amount of RasGTP available in the Scd1.Δ strain.
#	Strain	Assignment (Alg.Eq.)	Estimated Value	Description / Expression
1	All	F_Byr1.PP.activity	Byr1PP * r_6.Spk * Byr1DD.f^Byr1DD.switch	Effective Byr1.PP (or Byr1.DD) activity. The second term ([Byr1DD.f]^Byr1DD.switch) is 1 in all strains, except in Byr1.DD, where it equals [Byr1DD.f].
2	All	S	0.5 * (sgn(T)+1)	Stepfunction [0,1] for signaling induced by nitrogen starvation
3	All	F_0.Pheromone.Induction	S * r_0.Phe.ind	Response to nitrogen starvation
4	All	T	Time-100	Starvation is implemented in the model after 100h of "vegetative" simulation to show that nothing in pheromone response chages before starvation.
5	All	F1.Spk1.Basal.Induction	k_1.Spk.Basal * S * F_Byr1.PP.activity	Spk1.PP induction in response to nitrogen starvation
6	All	F_6.Spk1Act	S * F_Byr1.PP.activity * Spk1PP^k_9	Spk1.PP induction by Byr1.PP and self-induction dependent on Byr1.PP activity.

### Sheet: ChemicalReactions
	ReactionName	ChemicalReactions	ReactionType
1	00.Pheromone.Induction	→ PheStim	Constant flux (irreversible)
2	01.Spk.BasalInductionAfterStarvation	→ Spk1PP	Constant flux (irreversible)
3	02.Ras.act	PheStim + Ras → PheStim + RasGTP	Mass action (irreversible)
4	03.RasGTP.inact	RasGTP → Ras	Mass action (irreversible)
5	04 Byr.act	Byr1 + RasGTP + PheStim → Byr1PP + RasGTP + PheStim	Mass action (irreversible)
6	05.Byr.inact	Byr1PP → Byr1	Mass action (irreversible)
7	06.Spk.act	Byr1PP + Spk1PP → Byr1PP + N*Spk1PP	Mass action (irreversible)
8	07.Spk.degr	Spk1PP →	Mass action (irreversible)
9	08.DownRegulation	RasGTP + Spk1PP + PheStim → RasGTP + Spk1PP	Mass action (irreversible)

### Sheet: 21.mutant.strains
Strain	Model fitting	Changed components to the wildtype models	Explanation
byr1.DD	Fitted	[Byr1]=0, [Byr1.PP]=1, k_4 =0, Byr.1DD.factor=0.368	Byr1.PP-activation and -deactivation are both 0, and all Byr1 is in Byr1.PP form.
ras1.G17V	Fitted	[Ras]=0, [Ras.GTP]=1, k_2 = 0	Surplus amount of Ras.GTP available as Ras1.G17V is locked in the active, GTP-bound form.
scd1Δ	Fitted	[Ras]=0, [Ras.GTP]=estimated	Surplus amount of Ras.GTP available to peheromone signaling due to the loss of the Ras1-Scd1 interaction.
WT	Fitted	-	-
byr1Δ	Predicted	Byr concentration =0	The 2 Byr species modeled together, therfore the pool is set to 0 activity.
byr2Δ byr1.DD	Predicted	Byr1.DD	Constitutively active Byr1.DD is insensitive to upstream changes.
byr2Δ	Predicted	Byr concentration =0	The 2 Byr species modeled together, therfore the pool is set to 0 activity.
gpa1Δ	Predicted	k_5 = 0 & k_2 = 0	Byr2 is not activated either the Ras or the Ras-independent way.
gpa1Δ ras1.G17V	Predicted	k_5 = 0 & k_2 = 0 (& Ras1.G17V)	independent Byr activation is set to 0 + Ras1.G17V.
gpa1Δ byr1.DD ras1.G17V	Predicted	Byr1.DD	Constitutively active Byr1.DD is insensitive to upstream changes.
gpa1Δ byr1.DD	Predicted	Byr1.DD	Constitutively active Byr1.DD is insensitive to upstream changes.
h- byr1.DD	Predicted	Byr1.DD	Constitutively active Byr1.DD is insensitive to upstream changes.
h- gpa1.QL	Predicted	[PS] = 10	Gpa1.QL is active regardless of the presence of pheromone, therefore the pathway immediately fires when Spk1 is initially transcribed in response to N-starvation.
h- gpa1.QL ras1Δ	Predicted	[PS] = 10 & [Ras] = 0	No Ras.
h- ras1.G17V	Predicted	Ras1.G17V & h-	Ras1.G17V phenotype in the small fraction of teh cells that are activated.
h- WT	Predicted	Simulated Spk1.PP values divided by 10	Our observations suggested that in the h- population there is some residual signaling going possibly due to residual expression of opposite sex receptors.
ras1Δ	Predicted	[Ras] = 0	No Ras.
ras1Δ byr1.DD	Predicted	Byr1.DD	Constitutively active Byr1.DD is insensitive to upstream changes.
ras1.G17V byr1.DD	Predicted	Byr1.DD	Constitutively active Byr1.DD is insensitive to upstream changes.
ste4Δ	Predicted	k_5 = 0	Byr2 is not activated in the essential Ras-independent way, therefore there is no activity.
ste4Δ ras1.G17V	Predicted	k_5 = 0 (& Ras1.G17V)	Byr2 is not activated in the essential Ras-independent way, therefore there is no activity.
ste4Δ byr1.DD	Predicted	Byr1.DD	Constitutively active Byr1.DD is insensitive to upstream changes.
ste6Δ	Predicted	k_2 = 10% of WT	Ste6 is the main, but not the ony activator of Ras1 in the context of pheromone signaling. The activator Efc25 is unaffected, therefore Ras1 shows some activation. ( Papadaki et al. ‎2002, pubmed/12052869).
ste6Δ ras1.G17V	Predicted	Ras1.G17V (& k_2 = 10% of WT)	Ras1.G17V strain does not need activation.
ste6Δ byr1.DD	Predicted	Byr1.DD (& k_2 = 10% of WT)	Constitutively active Byr1.DD is insensitive to upstream changes.
Notes:
[] -brackets stand for initial concentration
